# Mapping the Subtype-Specific PARP1 ADP-ribosylated Proteome in Breast Cancer Cells

**DOI:** 10.1101/2025.09.30.679484

**Authors:** Sneh Koul, Minjung Kwon, Poulami Tapadar, Yangyang Dai, Tulip Nandu, Dan Huang, Cristel V. Camacho, W. Lee Kraus

## Abstract

Breast cancers are molecularly heterogeneous, with subtype-specific differences in transcriptional programs, chromatin architecture, and therapeutic responses. While PARP1 has been extensively studied in the context of DNA repair, emerging evidence implicates its catalytic activity in a broader set of cellular processes, including the regulation of gene expression. Here, we employed an NAD analog-sensitive PARP1 (asPARP1) chemical genetics approach combined with mass spectrometry to map the ADP-ribosylated proteome across six human breast cancer cell lines representing luminal and basal/triple negative subtypes. We identified thousands of PARP1 substrates and hundreds of Glu/Asp ADPRylation sites, revealing both shared and subtype-specific modifications in cell lines maintained under basal growth conditions. Luminal-specific substrates were enriched in chromatin and transcriptional regulators, whereas basal-specific substrates were preferentially linked to translation and RNA processing, highlighting lineage-dependent PARP1 activity. Transcription factors emerged as major substrates, with TFAP2A serving as a proof-of-concept; it is selectively ADPRylated in luminal cells and inhibition of PARP1-mediated ADPRylation modulates its promoter occupancy in a subtype-specific manner. Our data provide a new resource for studying subtype-specific PARP1-mediated ADPRylation in breast cancer cells. Collectively, our findings expand the conceptual framework for PARP1 function beyond DNA repair, offering mechanistic insights into subtype-specific gene regulation and potential determinants of PARP inhibitor sensitivity in breast cancer.
