## Supplemental Data 3 for "Mapping the Subtype-Specific PARP1 ADP-ribosylated Proteome in Breast Cancer Cells"

### Sheet: Legend and Contents
Supplemental Data D3. Transcription factors, histones, histone modifying enzmes, and ATP-dependent chromatin remodeling complexes that are ADPRylated by PARP1 in breast cancer cells. ADPRylation was determined using the asPARP1 approach in six different breast cabncer cells lines
Each tab highlights cell type-specific and breast cancer subtype-specific, as well as common, substrates. Substrates with site IDs are highlighted in red. Additional information is provided for the histone modifying enzyme complexes and chromatin remodeling complexes that contain specific PARP1 substrates.
Column Heading	Description
Luminal or Basal	Breast cancer subtype
Cell line	MCF-7, T-47D, ZR-75, or Common to all 3; HCC70, MDA-MB-231, MDA-MB-468, or Common to all 3; Common to all 6
Histone familes	H1, H2A, H2B, H3, H4
Histone modifying enzymes	Histone Acetyltransferase (HAT) Complexes; Histone Deacetylase (HDAC) Complexes; Histone Methyltransferase (HMT) Complexes; Histone Demethylase (HDM) Complexes
Chromatin remodeling complexes	SWI/SNF Complex, ISWI Complex, NURD/ MI-2/ CHD Complex, INO80 Complex
Tab	Description
Legend and Contents	Information about the proteins and complexes examined in detail and summary of information in this table
TFs	Detailed information about ADPRylated transcription factors from these data sets
Histones	Detailed information about ADPRylated histones from these data sets
Histone modifying enzymes	Detailed information about ADPRylated histone modifying enzymes from these data sets
Chromatin remodeling complexes	Detailed information about ADPRylated chromatin remodeling complexes from these data sets

### Sheet: TFs
Transcription Factors			Red = site IDs
Luminal					Basal/Triple-Negative					Common in All Cell Lines***
MCF-7	T-47D	ZR-75	Common*		HCC70	MDA-MB-231	MDA-MB-468	Common**		BCL6
BCL6	BCL6	BCL6	BCL6		Ahr	BCL6	CTCF	BCL6		CTCF
CTCF	CTCF	CTCF	CTCF		Bcl11B	CTCF	CUX1	CTCF		CUX1
CUX1	FOXA1	CUX1	CUX1		BCL6	CUX1	FOXK2	CUX1		FOXK1
DLX1	FOXK1	ELF1	ELF1		BHLHE40	E2F3	GRHL1	E2F3		FOXK2
ELF1	Gata3	ELF2	FOXA1		CTCF	ELF2	GRHL2	ESRRA		GRHL2
ESRRA	GRHL2	ELK4	FOXK1		CUX1	ESRRA	Hmga1	FOXK1		Hmga1
FOXA1	Hmga1	FOXA1	FOXK2		E2F3	FOXA2	HSF2	FOXK2		IRF2
FOXK2	IRF2	FOXK1	Gata3		E2F6	FOXK1	IRF2	GATA6		MAZ
Gata3	MAZ	FOXK2	GRHL2		ELF3	FOXK2	MAZ	GRHL1		MGA
GRHL2	MGA	GRHL2	HAND2		ERF	GATA6	MGA	GRHL2		Nfat5
HAND2	NFIC	HAND2	Hmga1		ESRRA	HAND2	MTF1	Hmga1		NFIB
HMBOX1	Nrf1	Hmga1	IRF2		FOXA1	Hmga1	Nfat5	IRF2		NFIC
Hmga1	PATZ1	IRF2	KLF3		FOXC1	IRF2	NFIB	MAZ		Nrf1
IKZF3	RBPJ	KLF3	MAZ		FOXK1	KLF16	NFIC	MGA		PATZ1
IRF2	REST	MAZ	MGA		FOXK2	MAZ	NFIX	MTF1		POU2F1
KLF3	RREB1	Nfat5	Nfat5		FOXO1	MGA	Nrf1	Nfat5		Prdm15
LMX1B	TFAP2C	Nfatc1	Nfatc1		FOXP1	NFIC	PATZ1	NFIB		RBPJ
MAX	Thap11	NFATC3	NFIA		GATA2	NFKB2	POU2F1	NFIC		REST
MAZ	TRPS1	NFIA	NFIB		GATA6	Nrf1	Prdm15	NFKB2		RREB1
MGA	Yy1	NFIB	NFIC		GRHL1	POU2F1	RBPJ	Nrf1		SMAD3
MTF1	YY2	NFIC	Nrf1		GRHL2	RBPJ	REST	PATZ1		VEZF1
Nfat5	ZBTB11	NFIX	PATZ1		Hmga1	REST	RREB1	POU2F1		Yy1
Nfatc1	ZBTB17	Nrf1	POU2F1		HOXC12	RREB1	SIX1	Prdm15		ZBTB11
NFIA	ZBTB7A	OVOL2	Prdm15		IKZF2	SMAD3	SMAD3	RBPJ		ZBTB17
NFIB	ZBTB7B	PATZ1	RBPJ		IRF2	SP1	SP3	REST		ZBTB7B
NFIC	Zfx	PAX9	REST		IRF9	SP3	TFAP2A	RREB1		Zfx
Nrf1	ZNF148	POU2F1	RREB1		JUND	TEAD1	TFAP2C	SMAD3		ZKSCAN1
PATZ1	ZNF16	Prdm15	SMAD3		KLF13	TGIF1	TP53	SP1		ZNF143
POU2F1	ZNF24	RBPJ	SPDEF		KLF3	VEZF1	VEZF1	SP3		ZNF148
POU3F2	ZNF281	REST	TFAP2C		KLF5	Yy1	Yy1	TEAD1		ZNF24
Prdm15	ZNF574	RREB1	Thap11		MAZ	ZBTB11	ZBTB11	TGIF1		ZNF384
PRDM4	ZNF652	SMAD3	TRPS1		Mecom	ZBTB7A	ZBTB14	TP53		ZNF574
RBPJ	ZNF740	Smad4	VEZF1		MGA	ZBTB7B	ZBTB17	VEZF1		ZNF652
REST		SOX4	Yy1		MTF1	ZEB1	Zfx	Yy1		ZNF768
RFX5		SP1	ZBTB11		Nfat5	Zfx	ZKSCAN1	ZBTB11
RREB1		SPDEF	ZBTB17		NFATC4	ZKSCAN1	ZNF143	ZBTB14		***Common in all cell lines is based on "Common in Luminal (Present in 2 out of 3)" and "Common in Basal (Present in 2 out of 3)".
SMAD3		TFAP2A	ZBTB7A		NFIA	ZNF143	ZNF148	ZBTB17
SP2		TFAP2B	ZBTB7B		NFIB	ZNF148	ZNF214	ZBTB7B
SP3		VEZF1	Zfx		NFIC	ZNF24	ZNF384	Zfx
SPDEF		Yy1	ZKSCAN1		NFKB1	ZNF281	ZNF460	ZKSCAN1
TBX2		ZBTB11	ZNF143		NFKB2	ZNF384	ZNF574	ZNF143
TBX3		ZBTB17	ZNF148		NR2C2	ZNF574	ZNF652	ZNF148
TEAD1		ZBTB24	ZNF24		Nr2F6	ZNF701	ZNF768	ZNF24
TFAP2C		ZBTB7A	ZNF281		Nrf1		ZSCAN31	ZNF281
TFAP4		Zfx	ZNF384		PATZ1			ZNF384
TGIF1		ZKSCAN1	ZNF410		PAX9			ZNF460
Thap11		ZNF143	ZNF574		PBX1			ZNF574
TRPS1		ZNF148	ZNF652		PITX1			ZNF652
USF1		ZNF189	ZNF740		POU2F1			ZNF768
VEZF1		ZNF24	ZNF768		POU2F3
Yy1		ZNF35	ZSCAN21		Prdm15
ZBTB11		ZNF384			RBPJ
ZBTB17		ZNF410			REST
ZBTB7A		ZNF524			RFX1
ZBTB7B		ZNF574			RFX5
Zfx		ZNF652			RREB1
ZKSCAN1		ZNF740			Runx1
ZNF143		ZNF768			RUNX3
ZNF148		ZSCAN21			RXRB
ZNF24					Six4
ZNF281					SMAD3
ZNF384					Smad4
ZNF410					SP1
ZNF574					SP3
ZNF652					TEAD1
ZNF692					TFAP4
ZNF740					TFDP1
ZNF768					TGIF1
ZSCAN21					Thap11
					TP53
*Common in Luminal (Present in 2 out of 3)					TRPS1
					USF1
					VEZF1
					Yy1
					ZBED4
					ZBTB11
					ZBTB14
					ZBTB17
					ZBTB24
					ZBTB33
					ZBTB7B
					ZKSCAN1
					ZNF143
					ZNF148
					ZNF24
					ZNF281
					ZNF384
					ZNF460
					ZNF524
					ZNF574
					ZNF652
					ZNF768
					ZNF8
					ZSCAN21
					**Common in Basal/TN (Present in 2 out of 3)

### Sheet: Histones
Histones			Red = site IDs
Luminal					Basal/Triple-Negative					Common in All Cell Lines***
MCF-7	T-47D	ZR-75	Common*		HCC70	MDA-MB-231	MDA-MB-468	Common**		H1-0
H1-0	H1-0	H1-0	H1-0		H1-0	H1-0	H1-0	H1-0		H1-10
H1-1	H1-10	H1-10	H1-10		H1-1	H1-10	H1-1	H1-1		H1-2
H1-10	H1-2	H1-2	H1-2		H1-10	H1-2	H1-10	H1-10		H1-4
H1-2	H1-3	H1-4	H1-3		H1-2	H1-4	H1-2	H1-2		H1-5
H1-3	H1-4	H1-5	H1-4		H1-4	H2AC20	H1-5	H1-4		H2BC21
H1-5	H1-5	H2AC25	H1-5		H1-5	H2AZ2	H2AC20	H1-5		H2B (family)
H2AZ2	H2BC18	H2AZ2	H2BC18		H2AC20		H2BC18	H2AC20
H2BC18	H2BC21	MACROH2A1	H2BC21		H2AZ2		H2BC21	H2AZ2
H2BC21	H3-3A	H2BC18	H3-3A		H2BC21		H4C1	H2BC21
H3-3A		H2BC21			H3-3A			H4C1
H4C1					H4C1
										Histone Families
Histone Families					Histone Families					Common in All Cell Lines***
MCF-7	T-47D	ZR-75	Common*		HCC70	MDA-MB-231	MDA-MB-468	Common**		H1
H1	H1	H1	H1		H1	H1	H1	H1		H2B
H2A	H2B	H2A	H2B		H2A	H2A	H2A	H2A
H2B	H3	H2B	H3		H2B		H2B	H2B		***Common in all cell lines is based on "Common in Luminal (Present in 2 out of 3)" and "Common in Basal (Present in 2 out of 3)".
H3					H3		H4	H4
H4					H4
*Common in Luminal (Present in 2 out of 3)					**Common in Basal/TN (Present in 2 out of 3)

### Sheet: Histone Modifying Enzymes
Histone Modifying Enzymes				Red = site IDs
												Histone Acetyltransferase (HAT) Complexes			Histone Deacetylase (HDAC) Complexes			Histone Methyltransferase (HMT) Complexes			Histone Demethylase (HDM) Complexes
Luminal					Basal/Triple-Negative					Common in All Cell Lines***		SAGA	KAT2A		Sin3A	HDAC1		COMPASS/MLL	ASH2L		NuRD	CHD4
MCF-7	T-47D	ZR-75	Common*		HCC70	MDA-MB-231	MDA-MB-468	Common**		ASH1L			ADA3			HDAC2			DPY30			HDAC1
ASH1L	ASH1L	ASH1L	ASH1L		ASH1L	ASH1L	ASH1L	ASH1L		AURKA			ATXN7			ING1			KMT2A			HDAC2
AURKA	AURKA	CSNK2A1	AURKA		AURKA	AURKA	CSNK2A1	AURKA		BAP1			ATXN7L3			ING2			KMT2B			GATAD2A
BAP1	BAP1	DOT1L	BAP1		AURKB	AURKB	EZH2	AURKB		CSNK2A1			ENY2			RBBP4			KMT2C			GATAD2B
CSNK2A1	HDAC1	KAT2B	CSNK2A1		BAP1	BAP1	HDAC1	BAP1		HDAC2			SGF29			RBBP7			KMT2D			MBD2
EHMT1	HDAC2	KAT7	HDAC2		BRCA1	CSNK2A1	KDM1A	CSNK2A1		KDM2B			SUPT20H			SAP30			KMT2E			MBD3
EZH2	KAT7	KDM3B	KAT7		CSNK2A1	EZH2	KMT2A	EZH2		KMT2A			SUPT3H			SAP30L			RBBP5			MTA1
HDAC2	KAT8	KMT2A	KAT8		EZH2	HDAC1	MINA	HDAC1		KMT2B			SUPT7L			SIN3A			SETD1A			MTA2
KAT2A	KDM2B	KMT2D	KDM2B		HDAC1	HDAC2	NSD1	HDAC2		MINA			SUPT8H			SIN3B			SETD1B			MTA3
KAT7	KDM5A	KMT5B	KDM5A		HDAC2	KAT7	NSD2	KDM1A		NSD1			TAF10			SUDS3			WDR5			RBBP4
KAT8	KMT2A	MINA	KMT2A		KAT2A	KDM1A	NSD3	KDM2A		NSD2			TAF12		CoREST	HDAC1		PRC2	EZH2			RBBP7
KDM2B	KMT2B	NSD2	KMT2B		KAT8	KDM2A	PPP1CA	KDM2B		NSD3			TAF5L			HDAC2			AEBP2		Polycomb Repressive Complex 1.1 (PRC1.1)	BCOR
KDM5A	NSD1	NSD3	MINA		KDM1A	KDM2B	PPP1CB	KDM3B		PPP1CA			TAF6L			KDM1A			EED			BCORL1
KMT2A	NSD2	PPP1CA	NSD1		KDM1B	KDM3B	PPP1CC	KMT2A		PPP1CC			TAF9			RCOR1			EZH1			KDM2B
KMT2B	NSD3	PPP1CC	NSD2		KDM2A	KMT2A	PRDM2	KMT2B		PRDM2			TRRAP			RCOR2			JARID2			PCGF1
KMT2C	PCGF3	PRDM2	NSD3		KDM2B	KMT2B	SIRT7	MINA		SIRT7			USP22			RCOR3			RBBP4			RING1A
KMT2E	PPP1CA	SIRT7	PPP1CA		KDM3B	MINA	USP16	NSD1		VRK1		NuA4/TIP60	ACTL6A		MiDAC	DNTTIP1			RBBP7			RING1B
MINA	PPP1CB		PPP1CC		KDM5A	NSD1	VRK1	NSD2					BRD8			ELMSAN1			SUZ12			RYBP
NO66	PPP1CC		PRDM2		KMT2A	NSD2		NSD3		***Common in all cell lines is based on "Common in Luminal (Present in 2 out of 3)" and "Common in Basal (Present in 2 out of 3)".			DMAP1			HDAC1		NSD	NSD1			YAF2
NSD1	PRDM2		SIRT7		KMT2B	NSD3		PPP1CA					EP400			HDAC2			NSD2		CoREST	HDAC1
NSD2	RING1		VRK1		KMT2C	PPP1CA		PPP1CB					EPC1			MIDEAS			NSD3			KDM1A (LSD1)
NSD3	SETD1A				MINA	PPP1CB		PPP1CC					EPC2									RCOR1
PPP1CA	SIRT7				NSD1	PPP1CC		PRDM2					ING3									RCOR2
PPP1CC	VRK1				NSD2	RING1		RING1					KAT5									RCOR3
PRDM2					NSD3	SETD1A		SETD1A					MEAF6
SIRT7					PPP1CA	SIRT7		SIRT7					MRGBP
USP16					PPP1CB	SMYD3		USP16					RUVBL1
VRK1					PPP1CC	USP16		VRK1					RUVBL2
					PRDM2	VRK1							TRRAP
*Common in Luminal (Present in 2 out of 3)					RING1								VPS72
					RNF40							p300/CBP	CREBBP				Subunits apart of Complexes
					SETD1A								EP300				Subunits present in Our Data Set
					SIRT7							ATAC	KAT2A
					USP16								DR1
					VRK1								KAT2B
													MBIP
					**Common in Basal/TN (Present in 2 out of 3)								TADA2A
													TADA3
													YEATS2
													ZZZ3

### Sheet: Chromatin Remodeling Complexes
Chromatin Remodeling Complexes				Red = site IDs
												SWI/SNF Complex	ISWI Complex	NURD/ MI-2/ CHD Complex	INO80 Complex
Luminal					Basal/Triple-Negative					Common in All Cell Lines***		ACTL6A	BAZ1A	CHD3	ACTR5
MCF-7	T-47D	ZR-75	Common*		HCC70	MDA-MB-231	MDA-MB-468	Common**		ARID2		ACTL6B	BAZ1B	CHD4	ACTR8
ARID2	ATRX	ARID2	ARID2		ARID2	ARID2	ARID2	ARID2		ATRX		ARID1A	BAZ2A	GATAD2A	EP400				Subunits apart of Complexes
ATRX	BAZ1A	ATRX	ATRX		ATRX	ATRX	ATRX	ATRX		BAZ1A		ARID1B	BAZ2B	GATAD2B	INO80				Subunits present in Our Data Set
BAZ1A	BAZ1B	BAZ1A	BAZ1A		BAZ1A	BAZ2B	BAZ1A	BAZ1A		CHD3		ARID2	BPTF	HDAC1	RUVBL1
BAZ1B	BRD7	CECR2	BAZ1B		BAZ1B	CHD3	BAZ2B	BAZ2B		CHD6		BRD7	CECR2	HDAC2	RUVBL2
BAZ2A	BRD9	CHD1	BRD7		BAZ2A	CHD4	CHD3	CHD3		CHD9		BRD9	RBBP4	MBD2	SRCAP
BAZ2B	CHD1	CHD6	CECR2		BAZ2B	CHD6	CHD4	CHD4		HELLS		DPF1	RBBP7	MBD3
BRD7	CHD2	CHD9	CHD1		BPTF	CHD9	CHD9	CHD6		MBD3		DPF2	RSF1	MTA1
CECR2	CHD3	HELLS	CHD3		CECR2	HDAC1	MBD3	CHD9		RAD54L		DPF3	SMARCA1	MTA2
CHD1	CHD5	MBD3	CHD6		CHD3	HELLS	RAD54L	HDAC1		SMARCA2		PBRM1	SMARCA5	MTA3
CHD3	CHD7	RAD54L	CHD9		CHD4	MBD3	RBBP7	HELLS		SMARCC2		SMARCA2		RBBP4
CHD6	CHD8	SRCAP	HELLS		CHD6	RAD54L	RUVBL1	MBD3		SRCAP		SMARCA4		RBBP7
CHD9	GATAD2A		MBD2		CHD8	RBBP7	SMARCA2	RAD54L				SMARCB1
MBD2	GATAD2B		MBD3		CHD9	RSF1		RBBP7		***Common in all cell lines is based on "Common in Luminal (Present in 2 out of 3)" and "Common in Basal (Present in 2 out of 3)".		SMARCC1
MBD3	HDAC1		RAD54L		HDAC1	SMARCA2		RSF1				SMARCC2
RAD54L	HDAC2		RUVBL2		HELLS	SMARCA5		RUVBL1				SMARCD1
RBBP7	HELLS		SMARCA2		MBD2	SMARCAD1		SMARCA2				SMARCD2
RSF1	MBD2		SMARCA4		MBD3	SMARCC2		SMARCA5				SMARCD3
RUVBL2	MTA2		SMARCC1		RAD54L	SRCAP		SMARCAD1				SMARCE1
SMARCA2	PBRM1		SMARCC2		RBBP7	SS18		SMARCC2				SS18
SMARCA4	RBBP4		SRCAP		RSF1			SRCAP
SMARCAD1	RUVBL1				RUVBL1			SS18				Family		Key Complexes		Core Functions
SMARCC1	RUVBL2				RUVBL2							SWI/SNF (BAF, PBAF)		BAF, PBAF		Transcription activation, enhancer regulation, tumor suppression
SMARCC2	SMARCA1				SMARCA2							ISWI		NURF, ACF, CHRAC, NoRC		Nucleosome spacing, chromatin assembly, repression/activation
SRCAP	SMARCA2				SMARCA5							CHD		NuRD, Mi-2, CHD1		Transcription repression, DNA repair, elongation
SS18	SMARCA4				SMARCAD1							INO80		INO80, SRCAP, Tip60-p400		Transcriptional regulation, DNA damage repair, and replication
	SMARCA5				SMARCC1
	SMARCC1				SMARCC2
	SMARCC2				SRCAP
					SS18
*Common in Luminal (Present in 2 out of 3)
					**Common in Basal/TN (Present in 2 out of 3)
